# Redox-active secondary metabolites act as interspecies modulators of antibiotic resilience

**DOI:** 10.1101/2021.12.01.470848

**Authors:** Lucas A. Meirelles, Dianne K. Newman

## Abstract

Bacterial opportunistic pathogens make a wide range of secondary metabolites both in the natural environment and when causing infections, yet how these molecules mediate microbial interactions and their consequences for antibiotic treatment are still poorly understood. Here, we explore the role of two redox-active secondary metabolites, pyocyanin and toxoflavin, as interspecies modulators of antibiotic resilience. We find that these molecules dramatically change susceptibility levels of diverse bacteria to clinical antibiotics. Pyocyanin is made by *Pseudomonas aeruginosa*, while toxoflavin is made by *Burkholderia gladioli*, organisms that infect cystic fibrosis and other immunocompromised patients. Both molecules alter the susceptibility profile of pathogenic species within the “*Burkholderia cepacia* complex” to different antibiotics, either antagonizing or potentiating their effects, depending on the drug’s class. Defense responses regulated by the redox-sensitive transcription factor SoxR potentiate the antagonistic effects these metabolites have against fluoroquinolones, and the presence of genes encoding SoxR and the efflux systems it regulates can be used to predict how these metabolites will affect antibiotic susceptibility of different bacteria. Finally, we demonstrate that inclusion of secondary metabolites in standard protocols used to assess antibiotic resistance can dramatically alter the results, motivating the development of new tests for more accurate clinical assessment.
