## Supplementary material for "Redox-active secondary metabolites act as interspecies modulators of antibiotic resilience": Table S1

### Sheet: Strains
Table S1A. Strains used in this study.
Name	Genotype	Description	Reference
P. aeruginosa strains
DKN263; PA14 WT	P. aeruginosa UCBPP-PA14	UCBPP-PA14, wild type
DKN330; PA14 ∆phz	UCBPP-PA14 ∆phz	PA14 with a deletion in both phzA1-G1 and phzA2-G2 operons	Dietrich et al. (2006)
E. coli strains
DKN89; DH10B		Host used for routine cloning and plasmid stocks	Casadaban et al. (1980)
DKN2564		Host carrying pEX18Tc (provided by Joanna Goldberg, Emory University)	Hoang et al. (1998)
DKN2565; S17-1 λpir		Host to which pEX18Tc-derived plasmids were transferred to; used for making unmarked deletions in B. multivorans 1 by biparental matings (has RK2 replicon inserted into its genome)	Simon et al. (1983)
DKN2566		Host carrying pLAM0020	This study
DKN2567		Host carrying pLAM0021	This study
Burkholderia strains
Model organism
DKN2568; AU42096; Burkholderia multivorans 1	B. multivorans AU42096 (referred to as B. multivorans 1 in the paper); sometimes also referred as BM1 in the datasets; WT strain	Isolation source: Non-CF patient bronchoalveloar lavage, provided by John J. LiPuma, M.D. (The University of Michigan - CFF Burkholderia cepacia Research Laboratory and Repository)
Clean deletion
DKN2569; LAM-BM1-0001; Burkholderia multivorans 1 ∆soxR	B. multivorans 1 ∆soxR	B. multivorans 1 with a deletion in soxR (Bmul_3929); made using pLAM0020	This study
Complementation
DKN2570; LAM-BM1-0002; Burkholderia multivorans 1 ∆soxR comp	B. multivorans 1 ∆soxR comp	B. multivorans 1 with soxR (Bmul_3929) re-inserted at its native site; made using pLAM0021	This study
Additional strains
DKN2571; AU18358; Burkholderia multivorans 4	B. multivorans AU18358 (referred to as B. multivorans 4 in the paper)	Isolation source: CF sputum, provided by John J. LiPuma, M.D. (The University of Michigan - CFF Burkholderia cepacia Research Laboratory and Repository)
DKN2572; ATCC 25416; Burkholderia cepacia	B. cepacia ATCC 25416	Isolation source: Plant-derived foodstuff, onion (Allium cepa), 1948
DKN2573; AU42085; Burkholderia cenocepacia 1	B. cenocepacia AU42085 (referred to as B. cenocepacia 1 in the paper)	Isolation source: CF sputum, provided by John J. LiPuma, M.D. (The University of Michigan - CFF Burkholderia cepacia Research Laboratory and Repository)
DKN2574; HI3278; Burkholderia cenocepacia K56-2	B. cenocepacia HI3278 (derived from K56-2 lineage)	Additional information: provided by provided by John J. LiPuma, M.D. (The University of Michigan - CFF Burkholderia cepacia Research Laboratory and Repository). Received 5/03 from Cardiff, Wales. "Sokol" version (Pam Sokol – Calgary).
DKN2575; ATCC BAA-245; Burkholderia cenocepacia J2315	Burkholderia cenocepacia ATCC BAA-245 (J2315)	Isolation source: human, 1989
DKN2576; AU42104; Burkholderia gladioli 1	B. gladioli AU42104 (referred to as B. gladioli 1 in the paper)	Isolation source: CF sputum, provided by John J. LiPuma, M.D. (The University of Michigan - CFF Burkholderia cepacia Research Laboratory and Repository)
DKN2577; AU42205; Burkholderia gladioli 2	B. gladioli AU42205 (referred to as B. gladioli 2 in the paper)	Isolation source: CF sputum, provided by John J. LiPuma, M.D. (The University of Michigan - CFF Burkholderia cepacia Research Laboratory and Repository)
DKN2578; AU42295; Burkholderia gladioli 3	B. gladioli AU42295 (referred to as B. gladioli 3 in the paper)	Isolation source: CF sputum, provided by John J. LiPuma, M.D. (The University of Michigan - CFF Burkholderia cepacia Research Laboratory and Repository)
DKN2579; 336gr-1; Burkholderia glumae	B. glumae 336gr-1 strain (WT)	Isolation source: diseased rice, provided by Dr. Jong Ham (Dept. Plant Pathology and Crop Physiology - Louisiana State University)	Chen et al. (2012)
DKN2580; LSUPB537; Burkholderia glumae ∆toxA	B. glumae ∆toxA	B. glumae 336gr-1 with a deletion in toxA; provided by Dr. Jong Ham (Dept. Plant Pathology and Crop Physiology - Louisiana State University)	Lelis et al. (2019)
References:
Casadaban, M. J. & Cohen, S. N. Analysis of gene control signals by DNA fusion and cloning in Escherichia coli. J. Mol. Biol. 138, 179–207 (1980).
Chen, R., Barphagha, I.K., Karki, H.S., Ham, J.H. Dissection of quorum-sensing genes in Burkholderia glumae reveals non-canonical regulation and the new regulatory gene tofM for toxoflavin production. PLoS One 7, e52150 (2012).
Dietrich, L. E. P., Price-Whelan, A., Petersen, A., Whiteley, M. & Newman, D. K. The phenazine pyocyanin is a terminal signalling factor in the quorum sensing network of Pseudomonas aeruginosa. Mol. Microbiol. 61, 1308–1321 (2006).
Hoang, T.T., Karkhoff-Schweizer, R.R., Kutchma, A.J., Schweizer, H.P. A broad-host-range Flp-FRT recombination system for site-specific excision of chromosomally-located DNA sequences: application for isolation of unmarked Pseudomonas aeruginosa mutants. Gene 212, 77–86 (1998).
Lelis, T., Peng, J., Barphagha, I., Chen, R., Ham, J.H. The virulence function and regulation of the metalloprotease gene prtA in the plant-pathogenic bacterium Burkholderia glumae. Mol. Plant Microbe Interact. 32, 841–852 (2019).
Simon, R., Priefer, U., Pühler, A. A broad host range mobilization system for in vivo genetic engineering: transposon mutagenesis in gram negative bacteria. Nat. Biotechnol. 1, 784–791 (1983).

### Sheet: Plasmids
Table S1B. Plasmids used in this study.
Name	Description	Reference
Plasmids
pEXT8Tc	Conjugal vector used for making unmarked deletions in B. multivorans 1	Hoang et al. (1998)
pLAM0020	soxR deletion vector; ~750bp upstream and ~810bp downstream of soxR ORF cloned into pEXT8Tc	This study
pLAM0021	soxR complementation vector; unique fragment from ~750bp upstream to ~930bp downstream of soxR ORF (including soxR) cloned into pMQ30	This study
References:
Hoang, T.T., Karkhoff-Schweizer, R.R., Kutchma, A.J., Schweizer, H.P. A broad-host-range Flp-FRT recombination system for site-specific excision of chromosomally-located DNA sequences: application for isolation of unmarked Pseudomonas aeruginosa mutants. Gene 212, 77–86 (1998).

### Sheet: Primers
Table S1C. Primers used in this study.
Name	Sequence	Reference	Description	Plasmid
Primers for cloning
Primers for deletion constructs
LAM-PD0111	ctgccctGCATGCCTGCAGGTCGAC	This study	Generating pLAM0020. Vector amplification, primer F	pLAM0020
LAM-PD0112	gctacaacgAAGCTTGGCACTGGCCGTC		Generating pLAM0020. Vector amplification, primer R
LAM-PD0113	ccaagcttCGTTGTAGCGCAGATAGCTC		Generating pLAM0020. Upstream soxR, primer F
LAM-PD0114	ccgcactGATGCCCTCCGGGAAAGC		Generating pLAM0020. Upstream soxR, primer R
LAM-PD0115	agggcatcAGTGCGGGATGCGGATCAC		Generating pLAM0020. Downstream soxR, primer F
LAM-PD0116	aggcatgcAGGGCAGGTCATGACAGG		Generating pLAM0020. Downstream soxR, primer R
Note: for making pLAM0021 (complementation plasmid), LAM-PD0111 and LAM-PD0112 were used for amplification of the vector, and LAM-PD0113 and LAM-PD0116 were used to amplify the entire region (including soxR)
Name	Sequence	Reference	Description
Primers for qRT-PCR
uvrC (control gene)
LAM-PRT0109-uvrC-F	TCTGAAGCTGACCTCGCATC	This study	Locus Tag: Bmul_2161
LAM-PRT0110-uvrC-R	AGGATCTGAATGCTCTCGCG	This study
rumA (additional control gene)
LAM-PRT0111-rumA-F	GTTCTATCCGCTCGACGTGT	This study	Locus Tag: Bmul_1456
LAM-PRT0112-rumA-R	ACGCGGTTGATCTGATGGTT	This study
RND-9 efflux system
LAM-PRT0103-RND9-2-F	TGGACCGACCTCAGCTATCA	This study	Locus Tag: Bmul_3931
LAM-PRT0104-RND9-2-R	CATACAGACGGGCACGATCA	This study
LAM-PRT0105-RND9-3-F	CGATTTGTTTCCGCGCTTCA	This study	Locus Tag: Bmul_3932
LAM-PRT0106-RND9-3-R	ACGTCCAGAAACGACCAGTC	This study
MFS efflux system
LAM-PRT0121-MFS-2-F	AACTATTCGTCGCGGTGCTC	This study	Locus Tag: Bmul_4134
LAM-PRT0122-MFS-2-R	CTGTTCGCCGTAATGACAGC	This study
Oxidative stress response
LAM-PRT0123-ahpC-F	GCAACTTCGACGTGCTGATC	This study	Locus Tag: Bmul_4495
LAM-PRT0124-ahpC-R	GTTGTCGTGGATCTCGCAGA	This study
LAM-PRT0127-trx-F	CAGGACGTCGTCAAATCCGA	This study	Locus Tag: Bmul_1445
LAM-PRT0128-trx-R	TGGTTGTCGTCGACGTTGAT	This study
Name	Sequence	Reference	Description
Primers 16S sequencing (also used as positive control during PCR screen for SoxR/RND-9 locus)
8bF	GRGTTTGATCCTGGCTCAG	Burggraf et al. (1992)	Used for 16S amplification during Sanger sequencing and as positive control during PCR screen for SoxR/RND-9 locus
1512uR	ACGGHTACCTTGTTACGACTT	Lane et al. (1991)
Primers for PCR screen (SoxR/RND-9 locus)
LAM_soxR_RND9_screen_F	ATAGCCGATCTTCTGCGCGA	This study	Used for amplification of the SoxR/RND-9 locus during PCR amplification screen in the strains used in the study
LAM_soxR_RND9_screen_R	TTGTCGAGTTCTTCCTGCGA	This study
References
Burggraf, S., Olsen, G.J., Stetter, K.O., Woese, C.R. A phylogeneticanalysis of Aquifex pyrophilus. Syst Appl Microbiol. 15, 352–356 (1992).
Lane, D.J. 16S/23S rRNA Sequencing. In: Stackebrandt, E. and Goodfellow, M., Eds., Nucleic Acid Techniques in Bacterial Systematic, John Wiley and Sons, New York, 115-175 (1991).
