## Supplementary material for "Redox-active secondary metabolites act as interspecies modulators of antibiotic resilience": Table S3

### Sheet: BM1SoxR_BLASTP_against_PAO1
Table S3A. BLASTP results for the protein sequence of Bmul_3929 (SoxR) from B. multivorans 1 against P. aeruginosa PAO1 proteins.
Query Seq Identifer	Query Start	Query Stop	Locus Tag (Subject)	Subject Product Name	Subject Replicon Name	Subject Start	Subject Stop	Alignment Length	% Identity	E-value	Gaps	Mismatches	Bit Score	Aligned part of query sequence	Aligned part of subject sequence
Query_1	12	150	PA2273	SoxR	Pseudomonas aeruginosa PAO1 (chromosome)	10	147	139	48.201	1.07999e-40	1	71	131	MSIREVAARSGVPASTLRFYEARGLIKSHRNGSSHRHYSRAVLRLIAFIVFAQKIGYTLDEIAEQLVSLPEDTAPTNKDWQRLSRGWKQRVASRIEELQRLYINLDECIGCGCLSLKRCKLTNPEDRAGRNGPGARRWL	LSVGELARRAGVAVSALHFYETKGLISSQRNAGNQRRFSRETLRRVVVIKVAQRVGIPLAEIARALQTLPAGRSPSAADWARLSAQWKEDLTERIDKLLLLRDQLDGCIGCGCLSLQACPLRNPGDQLSAEGPGA-HWL
Query_1	12	111	PA2718	probable transcriptional regulator	Pseudomonas aeruginosa PAO1 (chromosome)	1	94	102	37.255	2.56e-12	10	54	58.9	MSIREVAARSGVPASTLRFYEARGLIKSHRNGSSHRHYSRAVLRLIAFIVFAQKIGYTLDEIAEQLVSLPEDTAPTNKDWQ--RLSRGWKQRVASRIEELQR	MKIGELAKLTGLATSRIRFYEASGLIRSQRKANGYRDYAADTVWILELVTGAQGAGFSLEEIARLLPS-------GDGAWQHDELLEGLRRKVAE-IEALQR
Query_1	12	120	PA4778	CueR	Pseudomonas aeruginosa PAO1 (chromosome)	1	109	110	30.909	4.64e-12	2	74	57.4	MSIREVAARSGVPASTLRFYEARGLIK-SHRNGSSHRHYSRAVLRLIAFIVFAQKIGYTLDEIAEQLVSLPEDTAPTNKDWQRLSRGWKQRVASRIEELQRLYINLDECI	MNIGEAAKKSGLTPKMIRYYESIELLRPAGRSASGYRHYNENDLHTLAFIRRSRDLGFSLDEVG-KLLTLWQDRQRASADVKALAAQHVRELNRKIEELSTLRDTLQDLV
Query_1	12	74	PA5116	probable transcriptional regulator	Pseudomonas aeruginosa PAO1 (chromosome)	4	66	63	49.206	1.03e-11	0	32	56.6	MSIREVAARSGVPASTLRFYEARGLIKSHRNGSSHRHYSRAVLRLIAFIVFAQKIGYTLDEIA	LDIGEVARRSGVPASTLRYYEEKGLIASSGRHGLRRLFDAGVLERLALIGLGRAAGLSLDEIA
Query_1	12	112	PA3689	probable transcriptional regulator	Pseudomonas aeruginosa PAO1 (chromosome)	1	101	102	32.353	5.72e-08	2	67	47	MSIREVAARSGVPASTLRFYEARGLI-KSHRNGSSHRHYSRAVLRLIAFIVFAQKIGYTLDEIAEQLVSLPEDTAPTNKDWQRLSRGWKQRVASRIEELQRL	MKIGELAKRTGCPVETIRYYEREGLLPEPARSEGNYRQYTLAHVERLSFIRHCRSLDMTQEEI-RTLLALRDRPEADCGTANRLIDEHLHHVEVRIAELQAL
Query_1	12	107	PA4659	probable transcriptional regulator	Pseudomonas aeruginosa PAO1 (chromosome)	11	108	99	32.323	2.11e-05	4	63	40.8	MSIREVAARSGVPASTLRFYEAR-GLIKSHRNGSSHRHYSRAVLRLIAFIVFAQKIGYTLDEIAEQLVSLPEDT--APTNKDWQRLSRGWKQRVASRIE	LPIREVTRLTGVHPVTLRAWERRYGLVVPQRTGKGHRLYSEEQVERIRRILVWLERGVAISQV-RALLERPEETPAADVESPWERLHEQLLDAIAALAE

### Sheet: BM1SoxR_BLASP_against_PA14
Table S3B. BLASTP results for the protein sequence of Bmul_3929 (SoxR) from B. multivorans 1 against P. aeruginosa PA14 proteins.
Query Seq Identifer	Query Start	Query Stop	Locus Tag (Subject)	Subject Product Name	Subject Replicon Name	Subject Start	Subject Stop	Alignment Length	% Identity	E-value	Gaps	Mismatches	Bit Score	Aligned part of query sequence	Aligned part of subject sequence
Query_1	12	150	PA14_35170	redox-sensing activator of soxS	Pseudomonas aeruginosa UCBPP-PA14 (chromosome)	10	147	139	48.201	1.12e-40	1	71	131	MSIREVAARSGVPASTLRFYEARGLIKSHRNGSSHRHYSRAVLRLIAFIVFAQKIGYTLDEIAEQLVSLPEDTAPTNKDWQRLSRGWKQRVASRIEELQRLYINLDECIGCGCLSLKRCKLTNPEDRAGRNGPGARRWL	LSVGELARRAGVAVSALHFYETKGLISSQRNAGNQRRFSRETLRRVVVIKVAQRVGIPLAEIARALQTLPAGRSPSAADWARLSAQWKEDLTERIDKLLLLRDQLDGCIGCGCLSLQACPLRNPGDQLSAEGPGA-HWL
Query_1	12	111	PA14_29010	MerR family transcriptional regulator	Pseudomonas aeruginosa UCBPP-PA14 (chromosome)	1	94	102	37.255	2.06e-12	10	54	59.3	MSIREVAARSGVPASTLRFYEARGLIKSHRNGSSHRHYSRAVLRLIAFIVFAQKIGYTLDEIAEQLVSLPEDTAPTNKDWQ--RLSRGWKQRVASRIEELQR	MKIGELAKLTGLATSRIRFYEASGLIRSQRKANGYRDYAADTVWILELVTGAQGAGFSLEEIARLLPS-------GDGAWQHGELLEGLRRKVAE-IEALQR
Query_1	12	120	PA14_63170	transcriptional regulator	Pseudomonas aeruginosa UCBPP-PA14 (chromosome)	1	109	110	30.909	4.84e-12	2	74	57.4	MSIREVAARSGVPASTLRFYEARGLIK-SHRNGSSHRHYSRAVLRLIAFIVFAQKIGYTLDEIAEQLVSLPEDTAPTNKDWQRLSRGWKQRVASRIEELQRLYINLDECI	MNIGEAAKKSGLTPKMIRYYESIELLRPAGRSASGYRHYNENDLHTLAFIRRSRDLGFSLDEVG-KLLTLWQDRQRASADVKALAAQHVRELNRKIEELSTLRDTLQDLV
Query_1	12	74	PA14_67550	transcriptional regulator	Pseudomonas aeruginosa UCBPP-PA14 (chromosome)	4	66	63	49.206	1.07e-11	0	32	56.6	MSIREVAARSGVPASTLRFYEARGLIKSHRNGSSHRHYSRAVLRLIAFIVFAQKIGYTLDEIA	LDIGEVARRSGVPASTLRYYEEKGLIASSGRHGLRRLFDAGVLERLALIGLGRAAGLSLDEIA
Query_1	12	124	PA14_15480	transcriptional regulator MerR	Pseudomonas aeruginosa UCBPP-PA14 (chromosome)	8	117	114	30.702	2.78e-08	5	74	47.8	MSIREVAARSGVPASTLRFYEARGLI-KSHRNGSSHRHYSRAVLRLIAFIVFAQKIGYTLDEIAEQLVSLPEDTAPTNKDWQRLSRGWKQRVASRIEELQRLYINLDECIGCGC	LTIGVFAKAAGVNVETIRFYQRKGLLLEPDKPYGSIRRYGEADVTRVRFVKSAQRLGFSLDEIAE-LLRLEDGTHC--EEASSLAEHKLKDVREKMADLARMEAVLSELV-CAC
Query_1	12	124	PA14_16670	transcriptional regulator CadR	Pseudomonas aeruginosa UCBPP-PA14 (chromosome)	1	112	114	31.579	4.06e-08	3	75	47.4	MSIREVAARSGVPASTLRFYEARGLI-KSHRNGSSHRHYSRAVLRLIAFIVFAQKIGYTLDEIAEQLVSLPEDTAPTNKDWQRLSRGWKQRVASRIEELQRLYINLDECIGCGC	MKIGELAKRTGCPVETIRYYEREGLLPEPARSEGNYRQYTLAHVERLSFIRHCRSLDMTQEEI-RTLLALRDRPEADCGTANRLIDEHLHHVEVRIAELQALREQLQD-LGSRC
Query_1	12	107	PA14_61620	MerR family transcriptional regulator	Pseudomonas aeruginosa UCBPP-PA14 (chromosome)	11	108	99	32.323	1.95e-05	4	63	40.8	MSIREVAARSGVPASTLRFYEAR-GLIKSHRNGSSHRHYSRAVLRLIAFIVFAQKIGYTLDEIAEQLVSLPEDT--APTNKDWQRLSRGWKQRVASRIE	LPIREVTRLTGVHPVTLRAWERRYGLVVPQRTGKGHRLYSEEQVERIRRILVWLERGVAISQV-RALLERPEETPAADVESPWERLHEQLLDAIAALAE
