## Supplementary material for "Redox-active secondary metabolites act as interspecies modulators of antibiotic resilience": Table S4

### Sheet: MICs
Table S4. MIC values measured in B. multivorans 1 for all the antibiotics and conditions tested in the study.
Notes: In the figures 4 and S11, ratios of effect on MIC for the experiments with supernatants were normalized by the "No PYO" control to calculate the fold changes (see Materials and Methods)
NA = not tested; sup = supernatant; BM1 = B. multivorans 1
CIP, ciprofloxacin; LVX, levofloxacin; TET, tetracycline, DOX, doxycycline, CHL, chloramphenicol, SXT, sulfamethoxazole/trimethoprim; TOB, tobramycin; MEM, meropenem; CAZ, ceftazidime; CST, colistin
1. Experiments with pure molecules						2. Experiments with supernatants
Antibiotic	MIC values (µg/mL of antibiotic) per condition					Antibiotic	MIC values (µg/mL of antibiotic) per condition
	No PYO (HCl)	PYO (100 µM)	No TOX (DMSO)	TOX (50 µM)			PA14 WT sup.	BM1 sup.	PA14 ∆phz sup.
CIP	0.5	4	0.5	1		CIP	2	0.5	0.25-0.5
LVX	1	4	0.5-1	1		LVX	2	1	NA
TET	8	8	4	4-8		TET	16-32	16-32	NA
DOX	1	2-4	0.5-1	1-2		DOX	4	2-4	1
CHL	8	32	8	16		CHL	16-32	16	8-16
SXT	2	2	2	1		SXT	2	1-2	NA
TOB	64	32	64	16		TOB	8	16	NA
MEM	4	4	4	2		MEM	4	8	NA
CAZ	2	2-4	2	2		CAZ	1	1	NA
CST	>4096	>4096	>4096	128-512		CST	NA	NA	NA
