## Additional supplementary data - 16S alignment, draft genome assembly and annotation for "Redox-active secondary metabolites act as interspecies modulators of antibiotic resilience": BM1_assembly_metrics.tsv

Assembly	# contigs (>= 0 bp)	# contigs (>= 1000 bp)	# contigs (>= 5000 bp)	# contigs (>= 10000 bp)	# contigs (>= 25000 bp)	# contigs (>= 50000 bp)	Total length (>= 0 bp)	Total length (>= 1000 bp)	Total length (>= 5000 bp)	Total length (>= 10000 bp)	Total length (>= 25000 bp)	Total length (>= 50000 bp)	# contigs	Largest contig	Total length	GC (%)	N50	N75	L50	L75	# N's per 100 kbp
BM1-AU42096	8	8	7	7	7	7	6908001	6908001	6903525	6903525	6903525	6903525	8	2062645	6908001	67.08	1547222	1028979	2	4	0.00
